# Heterogeneity in chromatin structure drives core regulatory pathways in B-cell Acute Lymphoblastic Leukemia

**DOI:** 10.1101/2024.10.04.616668

**Authors:** Arko Sen, Zhichao Xu, Sélène T. Tyndale, Jean Yasis, Chae Yun Cho, Rosalind Bump, Sahaana Chandran, Linda Luo, Yi Fu, Lillian Kay Petersen, Max Shokhirev, Dennis J. Kuo, Graham McVicker, Jesse R. Dixon

## Abstract

B-cell acute lymphoblastic leukemia (B-ALL) is the most common pediatric malignancy. Based on gene expression profiling, B-ALL can be classified into distinct transcriptional subtypes with differing disease outcomes. Many of these transcriptional subtypes are defined by mutations in transcription factors and chromatin-modifying enzymes, but how such diverse mutations lead to distinct transcriptional subtypes remains unclear. To illuminate the chromatin regulatory landscape in B-ALL, we analyzed 3D genome organization, open chromatin, and gene expression in 53 primary patient samples. At the level of 3D genome organization, we identified chromatin interactions that vary across transcriptional subtypes. These sites of variable 3D chromatin interactions correlate with local gene expression changes and are enriched for core drivers of B-ALL observed in genome-wide CRISPR knock-out screens. Sites of variable 3D genome interactions are frequently shared across multiple transcriptional subtypes and are enriched for open chromatin sites found in normal B-cell development but repressed in mature B-cells. Within an individual patient sample, the chromatin landscape can resemble progenitor chromatin states at some loci and mature B-cell chromatin at others, suggesting that the chromatin in B-ALL patient tumor cells is in a partially arrested immature state. By analyzing transcriptomic data from large cohorts of B-ALL patients, we identify gene expression programs that are shared across transcriptional subtypes, associated with B-cell developmental stages, and predictive of patient survival. In combination, these results show that the 3D genome organization of B-ALL reflects B-cell developmental stages and helps illustrate how B-cell developmental arrest interacts with transcriptional subtypes to drive B-ALL.
