## Supplemental Table 2 for "Heterogeneity in chromatin structure drives core regulatory pathways in B-cell Acute Lymphoblastic Leukemia"

### Sheet: Sheet1
Sample	Depth Type	Raw Read Pairs	Aligned	Unique	Intra <1kb	Intra >1kb	Inter	Contacts	Loops
MCG001	High Depth	570782278	454483828	410824760	63940881	274042865	72841014	346883879	15549
MCG002	Med. Depth	148673494	72195496	70520027	1974355	50113690	18431982	68545672
MCG003	High Depth	760466762	604112196	567020444	71646710	384242233	111131501	495373734	12850
MCG005	High Depth	765245031	603991648	547825593	74478550	344912971	128434072	473347043	13404
MCG006	High Depth	1287987142	1017946188	906992639	133493823	586062106	187436710	773498816	23590
MCG009	High Depth	930049255	720891148	675708215	87627546	455824512	132256157	588080669	26537
MCG010	Med. Depth	106848126	48655703	46380430	1615015	34768871	9996544	44765415
MCG011	Med. Depth	145055857	54475241	48027810	3695382	36065276	8267152	44332428
MCG012	Med. Depth		45782112	41232235	2803965	27052868	11375402	38428270
MCG013	Med. Depth	94207125	44205796	43238963	1193826	28817062	13228075	42045137
MCG014	High Depth	936402493	704602077	617944653	170704101	297404214	149836338	447240552	8150
MCG016	Med. Depth	145531296	55690783	52711379	4004620	37905091	10801668	48706759
MCG017	High Depth	995291716	771118876	669677972	148435236	383142992	138099744	521242736	17399
MCG019	High Depth	955426299	726277250	593139092	190748584	321420432	80970076	402390508	18715
MCG020	Med. Depth	129183326	49110582	46981466	3378816	33280634	10322016	43602650
MCG023	High Depth	1059203088	817746344	759863826	132975468	485567334	141321024	626888358	22492
MCG024	Med. Depth		65700388	63518375	3203915	45501459	14813001	60314460
MCG027	Med. Depth		60938114	55897830	4156503	39660299	12081028	51741327
MCG029	Med. Depth	38977166	15411736	15051101	1226967	9076137	4747997	13824134
MCG031	Med. Depth	56322250	29268520	28673490	788164	19491866	8393460	27885326
MCG035	High Depth	1510774709	1162658877	1017928196	213293903	628339507	176294786	804634293	32933
MCG036	High Depth	1163586082	892667154	827347905	163113000	505215791	159019114	664234905	21515
MCG037	Med. Depth	91981529	40984513	39936859	1900685	29309880	8726294	38036174
MCG038	High Depth	1460854546	1123420457	989733250	199678577	588432255	201622418	790054673	37190
MCG039	High Depth	1331903720	1000214573	896960484	191030735	518122060	187807689	705929749	23738
MCG044	Med. Depth	277695679	206257601	168196543	47190142	78839373	42167028	121006401
MCG050	Med. Depth	448790094	339548787	267245038	71205622	139855226	56184190	196039416
MCG057	Med. Depth	178189782	133548138	107424314	25253494	53512186	28658634	82170820
MCG061	Med. Depth	392637035	286472951	233506129	86496265	82588349	64421515	147009864
MCG068	Med. Depth	178654449	138883884	114184379	30584441	53589823	30010115	83599938
MCG069	Med. Depth	235477374	175693812	143837192	44633132	72614915	26589145	99204060
MCG075	Med. Depth	901884575	661446331	475788620	105236631	236815027	133736962	370551989
MCG078	Med. Depth	305392309	229292163	182567114	45777051	83027690	53762373	136790063
MCG079	Med. Depth	295525909	226057282	183869709	46379119	97535767	39954823	137490590
MCG082	Med. Depth	286270200	216468861	179110513	43344342	98732370	37033801	135766171
MCG084	Med. Depth	166492934	124875462	103079199	23876398	55259533	23943268	79202801
